# Quantified Dynamics-Property Relationships: Data-Efficient Protein Engineering with Machine Learning of Protein Dynamics

**DOI:** 10.1101/2025.04.23.650227

**Authors:** T. Emme Burgin

## Abstract

Machine learning has proven to be very powerful for predicting mutation effects in proteins, but the simplest approaches require a substantial amount of training data. Because experiments to collect training data are often expensive, time-consuming, and/or otherwise limited, alternatives that make good use of small amounts of data to guide protein engineering are of high potential value. One potential alternative to large-scale benchtop experiments for collecting training data is high-throughput molecular dynamics simulation; however, to date this source of data has been largely absent from the literature. Here, I introduce a new method for selecting desirable protein variants based on quantified relationships between a small number of experimentally determined labels and descriptors of their dynamic properties. These descriptors are provided by deep neural networks trained on data from molecular dynamics simulations of variants of the protein of interest. I demonstrate that this approach can obtain very highly optimized variants based on small amounts of experimental data, outperforming alternative supervised approaches to machine learning-guided directed evolution with the same amount of experimental data. Furthermore, I show that quantified dynamics-property relationships based on only a handful of experimentally labeled example sequences can be used to accurately predict the key residues that are most relevant to determining the property in question, even when that information could not have been known or predicted based on either the molecular dynamics simulations or the experimental data alone. This work establishes a new and practical framework for incorporating general protein dynamics information from simulations of mutants to guide protein engineering.

Toc Graphic
