## Supplementary material for "Quantified Dynamics-Property Relationships: Data-Efficient Protein Engineering with Machine Learning of Protein Dynamics": Residue Importance Rankings Datasheet

### Sheet: Sheet1
GB1	AvGFP
RMSF of residue 51	RMSF of residue 65
RMSF of residue 29	RMSF of residue 80
KS H-bond energy of residue 26	RMSF of residue 87
RMSF of residue 26	RMSF of residue 114
WN H-bond energy of residue 30	RMSF of residue 182
RMSF of residue 2	RMSF of residue 116
RMSF of residue 4	RMSF of residue 214
RMSF of residue 25	KS H-bond energy of residue 76
SR SASA of residue 29	RMSF of residue 69
RMSF of residue 22	RMSF of residue 83
RMSF of residue 42	RMSF of residue 63
RMSF of residue 30	RMSF of residue 57
RMSF of residue 23	WN H-bond energy of residue 88
RMSF of residue 44	RMSF of residue 110
WN H-bond energy of residue 33	WN H-bond energy of residue 105
KS H-bond energy of residue 41	RMSF of residue 52
KS H-bond energy of residue 30	RMSF of residue 26
KS H-bond energy of residue 33	RMSF of residue 82
KS H-bond energy of residue 29	RMSF of residue 185
RMSF of residue 40	RMSF of residue 53
PCA component 19	Global communication score of residue 19
RMSF of residue 15	RMSF of residue 107
PCA component 24	RMSF of residue 1
RMSF of residue 31	KS H-bond energy of residue 83
KS H-bond energy of residue 54	RMSF of residue 85
SR SASA of residue 33	RMSF of residue 79
RMSF of residue 49	Global communication score of residue 0
RMSF of residue 50	RMSF of residue 127
WN H-bond energy of residue 29	KS H-bond energy of residue 119
RMSF of residue 48	PCA component 24
KS H-bond energy of residue 22	RMSF of residue 118
SR SASA of residue 4	RMSF of residue 59
PCA component 4	RMSF of residue 86
RMSF of residue 33	RMSF of residue 216
RMSF of residue 24	KS H-bond energy of residue 58
SR SASA of residue 25	PCA component 50
RMSF of residue 28	RMSF of residue 91
RMSF of residue 32	KS H-bond energy of residue 107
RMSF of residue 21	RMSF of residue 55
RMSF of residue 19	RMSF of residue 66
PCA component 60	RMSF of residue 58
RMSF of residue 17	KS H-bond energy of residue 0
RMSF of residue 18	RMSF of residue 103
PCA component 30	RMSF of residue 143
PCA component 9	RMSF of residue 2
RMSF of residue 14	WN H-bond energy of residue 226
RMSF of residue 3	RMSF of residue 64
RMSF of residue 45	Global communication score of residue 5
RMSF of residue 36	Global communication score of residue 225
PCA component 36	RMSF of residue 77
RMSF of residue 54	KS H-bond energy of residue 87
PCA component 25	WN H-bond energy of residue 56
PCA component 12	RMSF of residue 43
RMSF of residue 27	RMSF of residue 61
WN H-bond energy of residue 26	KS H-bond energy of residue 104
SR SASA of residue 53	RMSF of residue 222
RMSF of residue 53	Global communication score of residue 192
SR SASA of residue 40	PCA component 7
KS H-bond energy of residue 38	RMSF of residue 84
PCA component 37	RMSF of residue 60
KS H-bond energy of residue 31	Global communication score of residue 182
PCA component 18	RMSF of residue 120
RMSF of residue 46	Global communication score of residue 152
RMSF of residue 6	RMSF of residue 101
KS H-bond energy of residue 3	RMSF of residue 217
PCA component 34	WN H-bond energy of residue 152
SR SASA of residue 26	RMSF of residue 28
PCA component 32	RMSF of residue 54
WN H-bond energy of residue 54	RMSF of residue 166
PCA component 48	PCA component 11
WN H-bond energy of residue 16	Global communication score of residue 168
KS H-bond energy of residue 18	RMSF of residue 128
WN H-bond energy of residue 41	PCA component 62
SR SASA of residue 51	KS H-bond energy of residue 134
WN H-bond energy of residue 51	RMSF of residue 200
RMSF of residue 35	RMSF of residue 137
RMSF of residue 47	Global communication score of residue 46
RMSF of residue 38	Global communication score of residue 63
PCA component 39	RMSF of residue 95
PCA component 29	RMSF of residue 183
PCA component 21	RMSF of residue 81
WN H-bond energy of residue 46	KS H-bond energy of residue 60
RMSF of residue 43	KS H-bond energy of residue 61
RMSF of residue 37	RMSF of residue 51
SR SASA of residue 2	RMSF of residue 219
KS H-bond energy of residue 28	WN H-bond energy of residue 17
PCA component 13	WN H-bond energy of residue 107
PCA component 64	RMSF of residue 88
WN H-bond energy of residue 3	RMSF of residue 92
SR SASA of residue 42	PCA component 25
WN H-bond energy of residue 32	RMSF of residue 62
SR SASA of residue 30	RMSF of residue 157
PCA component 17	RMSF of residue 56
WN H-bond energy of residue 22	RMSF of residue 105
KS H-bond energy of residue 27	RMSF of residue 4
RMSF of residue 52	RMSF of residue 32
RMSF of residue 0	WN H-bond energy of residue 51
PCA component 44	RMSF of residue 173
PCA component 7	RMSF of residue 180
KS H-bond energy of residue 51	WN H-bond energy of residue 142
KS H-bond energy of residue 52	WN H-bond energy of residue 178
PCA component 52	RMSF of residue 212
WN H-bond energy of residue 10	KS H-bond energy of residue 78
PCA component 46	RMSF of residue 9
KS H-bond energy of residue 49	WN H-bond energy of residue 55
PCA component 63	KS H-bond energy of residue 131
KS H-bond energy of residue 50	WN H-bond energy of residue 37
PCA component 53	KS H-bond energy of residue 69
PCA component 27	RMSF of residue 153
PCA component 55	Global communication score of residue 222
RMSF of residue 5	RMSF of residue 163
PCA component 68	RMSF of residue 215
WN H-bond energy of residue 0	KS H-bond energy of residue 183
WN H-bond energy of residue 1	RMSF of residue 140
WN H-bond energy of residue 49	RMSF of residue 181
PCA component 66	KS H-bond energy of residue 151
SR SASA of residue 52	RMSF of residue 147
PCA component 67	RMSF of residue 167
SR SASA of residue 46	WN H-bond energy of residue 79
SR SASA of residue 39	WN H-bond energy of residue 39
PCA component 31	WN H-bond energy of residue 181
PCA component 57	KS H-bond energy of residue 152
KS H-bond energy of residue 43	RMSF of residue 18
PCA component 15	WN H-bond energy of residue 218
WN H-bond energy of residue 40	RMSF of residue 11
PCA component 26	KS H-bond energy of residue 30
KS H-bond energy of residue 1	WN H-bond energy of residue 201
PCA component 6	RMSF of residue 198
SR SASA of residue 34	PCA component 27
KS H-bond energy of residue 32	RMSF of residue 184
PCA component 51	RMSF of residue 24
PCA component 20	RMSF of residue 89
PCA component 65	RMSF of residue 122
SR SASA of residue 0	RMSF of residue 47
SR SASA of residue 49	RMSF of residue 25
PCA component 49	RMSF of residue 162
SR SASA of residue 38	WN H-bond energy of residue 104
WN H-bond energy of residue 28	KS H-bond energy of residue 199
WN H-bond energy of residue 35	RMSF of residue 45
SR SASA of residue 41	RMSF of residue 21
RMSF of residue 7	RMSF of residue 204
PCA component 5	WN H-bond energy of residue 87
WN H-bond energy of residue 27	RMSF of residue 203
SR SASA of residue 32	RMSF of residue 93
KS H-bond energy of residue 2	RMSF of residue 48
SR SASA of residue 8	RMSF of residue 138
PCA component 16	Global communication score of residue 202
PCA component 28	RMSF of residue 221
WN H-bond energy of residue 9	WN H-bond energy of residue 133
WN H-bond energy of residue 14	WN H-bond energy of residue 211
RMSF of residue 1	KS H-bond energy of residue 173
WN H-bond energy of residue 31	RMSF of residue 46
WN H-bond energy of residue 18	RMSF of residue 23
WN H-bond energy of residue 44	Global communication score of residue 140
KS H-bond energy of residue 20	WN H-bond energy of residue 5
PCA component 38	WN H-bond energy of residue 138
RMSF of residue 20	RMSF of residue 178
KS H-bond energy of residue 12	RMSF of residue 71
PCA component 1	RMSF of residue 30
WN H-bond energy of residue 13	KS H-bond energy of residue 138
PCA component 56	KS H-bond energy of residue 174
SR SASA of residue 3	RMSF of residue 197
RMSF of residue 41	RMSF of residue 125
RMSF of residue 16	WN H-bond energy of residue 59
PCA component 42	RMSF of residue 108
KS H-bond energy of residue 23	RMSF of residue 99
KS H-bond energy of residue 0	RMSF of residue 3
PCA component 2	RMSF of residue 158
SR SASA of residue 43	RMSF of residue 90
PCA component 69	RMSF of residue 156
PCA component 50	KS H-bond energy of residue 218
KS H-bond energy of residue 25	RMSF of residue 19
SR SASA of residue 16	RMSF of residue 68
WN H-bond energy of residue 12	RMSF of residue 0
PCA component 8	KS H-bond energy of residue 162
RMSF of residue 9	WN H-bond energy of residue 52
KS H-bond energy of residue 35	WN H-bond energy of residue 103
WN H-bond energy of residue 34	WN H-bond energy of residue 212
PCA component 10	RMSF of residue 213
KS H-bond energy of residue 7	WN H-bond energy of residue 193
PCA component 35	RMSF of residue 98
PCA component 3	WN H-bond energy of residue 48
KS H-bond energy of residue 17	WN H-bond energy of residue 137
PCA component 41	RMSF of residue 142
WN H-bond energy of residue 55	KS H-bond energy of residue 111
PCA component 62	KS H-bond energy of residue 39
SR SASA of residue 1	KS H-bond energy of residue 24
WN H-bond energy of residue 39	PCA component 69
RMSF of residue 12	WN H-bond energy of residue 219
PCA component 23	KS H-bond energy of residue 140
KS H-bond energy of residue 55	RMSF of residue 135
PCA component 45	RMSF of residue 208
SR SASA of residue 18	RMSF of residue 136
KS H-bond energy of residue 21	RMSF of residue 139
SR SASA of residue 47	RMSF of residue 133
SR SASA of residue 55	KS H-bond energy of residue 14
PCA component 40	WN H-bond energy of residue 53
RMSF of residue 39	WN H-bond energy of residue 15
SR SASA of residue 37	RMSF of residue 132
RMSF of residue 55	WN H-bond energy of residue 146
PCA component 0	KS H-bond energy of residue 178
SR SASA of residue 9	RMSF of residue 149
WN H-bond energy of residue 43	KS H-bond energy of residue 160
PCA component 33	Global communication score of residue 167
SR SASA of residue 23	WN H-bond energy of residue 214
KS H-bond energy of residue 37	Global communication score of residue 223
KS H-bond energy of residue 16	WN H-bond energy of residue 50
KS H-bond energy of residue 24	RMSF of residue 41
WN H-bond energy of residue 20	KS H-bond energy of residue 225
WN H-bond energy of residue 25	RMSF of residue 49
RMSF of residue 34	KS H-bond energy of residue 99
SR SASA of residue 28	KS H-bond energy of residue 108
WN H-bond energy of residue 24	WN H-bond energy of residue 99
WN H-bond energy of residue 47	WN H-bond energy of residue 151
WN H-bond energy of residue 17	RMSF of residue 210
KS H-bond energy of residue 34	RMSF of residue 196
WN H-bond energy of residue 7	RMSF of residue 102
PCA component 54	KS H-bond energy of residue 93
WN H-bond energy of residue 53	WN H-bond energy of residue 61
PCA component 59	PCA component 67
KS H-bond energy of residue 4	RMSF of residue 131
WN H-bond energy of residue 21	KS H-bond energy of residue 44
PCA component 11	PCA component 35
KS H-bond energy of residue 45	KS H-bond energy of residue 106
RMSF of residue 8	KS H-bond energy of residue 59
PCA component 22	WN H-bond energy of residue 213
SR SASA of residue 20	RMSF of residue 201
WN H-bond energy of residue 19	RMSF of residue 17
KS H-bond energy of residue 13	KS H-bond energy of residue 201
WN H-bond energy of residue 37	RMSF of residue 209
SR SASA of residue 13	RMSF of residue 165
KS H-bond energy of residue 36	RMSF of residue 145
WN H-bond energy of residue 6	RMSF of residue 50
KS H-bond energy of residue 40	RMSF of residue 8
WN H-bond energy of residue 23	KS H-bond energy of residue 176
SR SASA of residue 5	KS H-bond energy of residue 8
SR SASA of residue 21	RMSF of residue 159
SR SASA of residue 15	RMSF of residue 5
RMSF of residue 13	RMSF of residue 202
SR SASA of residue 22	RMSF of residue 211
SR SASA of residue 31	KS H-bond energy of residue 216
WN H-bond energy of residue 38	KS H-bond energy of residue 137
SR SASA of residue 44	RMSF of residue 67
KS H-bond energy of residue 44	PCA component 63
WN H-bond energy of residue 11	KS H-bond energy of residue 26
WN H-bond energy of residue 15	RMSF of residue 72
SR SASA of residue 27	Global communication score of residue 122
WN H-bond energy of residue 36	KS H-bond energy of residue 153
SR SASA of residue 17	KS H-bond energy of residue 11
PCA component 43	KS H-bond energy of residue 73
SR SASA of residue 11	RMSF of residue 70
KS H-bond energy of residue 39	RMSF of residue 168
WN H-bond energy of residue 4	RMSF of residue 169
SR SASA of residue 45	RMSF of residue 146
KS H-bond energy of residue 14	WN H-bond energy of residue 10
KS H-bond energy of residue 6	PCA component 54
WN H-bond energy of residue 2	WN H-bond energy of residue 119
WN H-bond energy of residue 42	KS H-bond energy of residue 187
KS H-bond energy of residue 15	KS H-bond energy of residue 10
WN H-bond energy of residue 52	KS H-bond energy of residue 221
KS H-bond energy of residue 42	RMSF of residue 170
PCA component 58	PCA component 16
KS H-bond energy of residue 19	RMSF of residue 176
SR SASA of residue 50	KS H-bond energy of residue 79
PCA component 61	KS H-bond energy of residue 109
SR SASA of residue 54	RMSF of residue 113
KS H-bond energy of residue 10	RMSF of residue 205
RMSF of residue 11	WN H-bond energy of residue 76
WN H-bond energy of residue 5	RMSF of residue 155
WN H-bond energy of residue 50	KS H-bond energy of residue 94
KS H-bond energy of residue 5	PCA component 58
PCA component 14	RMSF of residue 195
SR SASA of residue 14	Global communication score of residue 29
SR SASA of residue 19	KS H-bond energy of residue 15
SR SASA of residue 48	WN H-bond energy of residue 179
KS H-bond energy of residue 53	KS H-bond energy of residue 84
PCA component 47	WN H-bond energy of residue 69
KS H-bond energy of residue 48	PCA component 51
KS H-bond energy of residue 8	WN H-bond energy of residue 159
SR SASA of residue 10	WN H-bond energy of residue 60
KS H-bond energy of residue 11	WN H-bond energy of residue 225
RMSF of residue 10	KS H-bond energy of residue 175
KS H-bond energy of residue 46	KS H-bond energy of residue 19
KS H-bond energy of residue 9	RMSF of residue 78
SR SASA of residue 6	KS H-bond energy of residue 124
SR SASA of residue 24	KS H-bond energy of residue 200
WN H-bond energy of residue 8	RMSF of residue 160
SR SASA of residue 36	WN H-bond energy of residue 58
WN H-bond energy of residue 48	RMSF of residue 130
KS H-bond energy of residue 47	RMSF of residue 12
SR SASA of residue 7	RMSF of residue 44
SR SASA of residue 12	RMSF of residue 194
SR SASA of residue 35	WN H-bond energy of residue 122
WN H-bond energy of residue 45	RMSF of residue 174
	KS H-bond energy of residue 52
	WN H-bond energy of residue 70
	WN H-bond energy of residue 26
	KS H-bond energy of residue 4
	WN H-bond energy of residue 177
	KS H-bond energy of residue 68
	PCA component 68
	KS H-bond energy of residue 20
	RMSF of residue 109
	KS H-bond energy of residue 181
	PCA component 13
	RMSF of residue 171
	RMSF of residue 13
	RMSF of residue 15
	KS H-bond energy of residue 143
	PCA component 59
	KS H-bond energy of residue 65
	KS H-bond energy of residue 27
	WN H-bond energy of residue 171
	KS H-bond energy of residue 46
	KS H-bond energy of residue 82
	KS H-bond energy of residue 192
	RMSF of residue 164
	RMSF of residue 191
	WN H-bond energy of residue 208
	WN H-bond energy of residue 81
	Global communication score of residue 97
	KS H-bond energy of residue 89
	KS H-bond energy of residue 214
	RMSF of residue 206
	WN H-bond energy of residue 118
	WN H-bond energy of residue 92
	Global communication score of residue 73
	WN H-bond energy of residue 145
	KS H-bond energy of residue 5
	WN H-bond energy of residue 89
	RMSF of residue 22
	WN H-bond energy of residue 101
	PCA component 39
	WN H-bond energy of residue 96
	RMSF of residue 40
	KS H-bond energy of residue 66
	KS H-bond energy of residue 116
	RMSF of residue 7
	KS H-bond energy of residue 81
	KS H-bond energy of residue 63
	RMSF of residue 115
	PCA component 19
	WN H-bond energy of residue 67
	RMSF of residue 207
	KS H-bond energy of residue 77
	RMSF of residue 36
	PCA component 14
	WN H-bond energy of residue 198
	PCA component 12
	KS H-bond energy of residue 136
	RMSF of residue 31
	RMSF of residue 106
	RMSF of residue 223
	RMSF of residue 154
	WN H-bond energy of residue 222
	WN H-bond energy of residue 93
	KS H-bond energy of residue 56
	WN H-bond energy of residue 149
	WN H-bond energy of residue 95
	KS H-bond energy of residue 115
	KS H-bond energy of residue 105
	WN H-bond energy of residue 116
	RMSF of residue 188
	WN H-bond energy of residue 86
	RMSF of residue 151
	KS H-bond energy of residue 213
	RMSF of residue 33
	Global communication score of residue 166
	PCA component 31
	KS H-bond energy of residue 122
	RMSF of residue 225
	WN H-bond energy of residue 175
	KS H-bond energy of residue 189
	KS H-bond energy of residue 121
	PCA component 52
	WN H-bond energy of residue 8
	RMSF of residue 14
	WN H-bond energy of residue 19
	RMSF of residue 111
	KS H-bond energy of residue 144
	RMSF of residue 117
	RMSF of residue 112
	KS H-bond energy of residue 25
	Global communication score of residue 137
	RMSF of residue 220
	RMSF of residue 150
	RMSF of residue 35
	WN H-bond energy of residue 63
	WN H-bond energy of residue 90
	KS H-bond energy of residue 222
	WN H-bond energy of residue 172
	KS H-bond energy of residue 193
	WN H-bond energy of residue 174
	WN H-bond energy of residue 204
	PCA component 53
	KS H-bond energy of residue 21
	KS H-bond energy of residue 212
	WN H-bond energy of residue 12
	RMSF of residue 27
	KS H-bond energy of residue 179
	WN H-bond energy of residue 77
	Global communication score of residue 221
	RMSF of residue 97
	WN H-bond energy of residue 209
	KS H-bond energy of residue 101
	RMSF of residue 94
	RMSF of residue 10
	KS H-bond energy of residue 191
	WN H-bond energy of residue 183
	KS H-bond energy of residue 205
	PCA component 23
	WN H-bond energy of residue 196
	WN H-bond energy of residue 190
	WN H-bond energy of residue 203
	KS H-bond energy of residue 42
	WN H-bond energy of residue 206
	RMSF of residue 134
	RMSF of residue 96
	PCA component 1
	RMSF of residue 141
	RMSF of residue 6
	KS H-bond energy of residue 210
	RMSF of residue 144
	RMSF of residue 34
	KS H-bond energy of residue 110
	Global communication score of residue 220
	KS H-bond energy of residue 168
	KS H-bond energy of residue 158
	PCA component 3
	Global communication score of residue 69
	PCA component 64
	RMSF of residue 172
	KS H-bond energy of residue 70
	KS H-bond energy of residue 133
	PCA component 41
	WN H-bond energy of residue 207
	RMSF of residue 20
	KS H-bond energy of residue 203
	WN H-bond energy of residue 21
	WN H-bond energy of residue 94
	WN H-bond energy of residue 166
	KS H-bond energy of residue 139
	Global communication score of residue 111
	KS H-bond energy of residue 207
	WN H-bond energy of residue 84
	WN H-bond energy of residue 65
	Global communication score of residue 153
	WN H-bond energy of residue 42
	KS H-bond energy of residue 53
	WN H-bond energy of residue 215
	KS H-bond energy of residue 12
	PCA component 8
	Global communication score of residue 187
	WN H-bond energy of residue 66
	Global communication score of residue 75
	Global communication score of residue 206
	WN H-bond energy of residue 169
	WN H-bond energy of residue 129
	KS H-bond energy of residue 196
	KS H-bond energy of residue 29
	KS H-bond energy of residue 195
	KS H-bond energy of residue 97
	WN H-bond energy of residue 98
	RMSF of residue 42
	KS H-bond energy of residue 40
	PCA component 36
	WN H-bond energy of residue 143
	RMSF of residue 190
	WN H-bond energy of residue 117
	KS H-bond energy of residue 114
	WN H-bond energy of residue 170
	KS H-bond energy of residue 208
	KS H-bond energy of residue 142
	WN H-bond energy of residue 109
	WN H-bond energy of residue 91
	RMSF of residue 148
	WN H-bond energy of residue 74
	KS H-bond energy of residue 125
	Global communication score of residue 151
	WN H-bond energy of residue 195
	WN H-bond energy of residue 153
	PCA component 20
	KS H-bond energy of residue 198
	WN H-bond energy of residue 111
	KS H-bond energy of residue 43
	KS H-bond energy of residue 23
	WN H-bond energy of residue 158
	WN H-bond energy of residue 185
	Global communication score of residue 120
	WN H-bond energy of residue 176
	PCA component 26
	WN H-bond energy of residue 124
	RMSF of residue 179
	PCA component 17
	WN H-bond energy of residue 210
	KS H-bond energy of residue 33
	RMSF of residue 152
	KS H-bond energy of residue 57
	WN H-bond energy of residue 182
	WN H-bond energy of residue 223
	PCA component 6
	WN H-bond energy of residue 216
	PCA component 66
	KS H-bond energy of residue 31
	WN H-bond energy of residue 112
	KS H-bond energy of residue 209
	WN H-bond energy of residue 3
	WN H-bond energy of residue 189
	WN H-bond energy of residue 7
	Global communication score of residue 224
	KS H-bond energy of residue 130
	WN H-bond energy of residue 161
	KS H-bond energy of residue 150
	KS H-bond energy of residue 118
	KS H-bond energy of residue 219
	KS H-bond energy of residue 206
	KS H-bond energy of residue 127
	WN H-bond energy of residue 43
	WN H-bond energy of residue 32
	KS H-bond energy of residue 123
	RMSF of residue 124
	RMSF of residue 100
	Global communication score of residue 186
	Global communication score of residue 217
	KS H-bond energy of residue 96
	WN H-bond energy of residue 34
	WN H-bond energy of residue 46
	KS H-bond energy of residue 34
	WN H-bond energy of residue 173
	RMSF of residue 16
	KS H-bond energy of residue 202
	RMSF of residue 37
	WN H-bond energy of residue 155
	WN H-bond energy of residue 186
	PCA component 61
	PCA component 44
	KS H-bond energy of residue 38
	RMSF of residue 129
	WN H-bond energy of residue 217
	KS H-bond energy of residue 17
	KS H-bond energy of residue 92
	WN H-bond energy of residue 120
	KS H-bond energy of residue 67
	WN H-bond energy of residue 44
	KS H-bond energy of residue 9
	PCA component 43
	KS H-bond energy of residue 220
	KS H-bond energy of residue 186
	KS H-bond energy of residue 145
	WN H-bond energy of residue 38
	Global communication score of residue 162
	KS H-bond energy of residue 169
	PCA component 9
	WN H-bond energy of residue 9
	WN H-bond energy of residue 192
	Global communication score of residue 65
	WN H-bond energy of residue 141
	KS H-bond energy of residue 45
	KS H-bond energy of residue 167
	WN H-bond energy of residue 134
	WN H-bond energy of residue 29
	WN H-bond energy of residue 110
	WN H-bond energy of residue 187
	WN H-bond energy of residue 221
	KS H-bond energy of residue 22
	Global communication score of residue 218
	WN H-bond energy of residue 184
	KS H-bond energy of residue 88
	KS H-bond energy of residue 159
	Global communication score of residue 103
	KS H-bond energy of residue 37
	WN H-bond energy of residue 135
	WN H-bond energy of residue 62
	WN H-bond energy of residue 41
	RMSF of residue 224
	KS H-bond energy of residue 32
	Global communication score of residue 31
	WN H-bond energy of residue 40
	WN H-bond energy of residue 128
	WN H-bond energy of residue 64
	KS H-bond energy of residue 155
	PCA component 30
	WN H-bond energy of residue 47
	WN H-bond energy of residue 150
	KS H-bond energy of residue 135
	KS H-bond energy of residue 71
	WN H-bond energy of residue 165
	KS H-bond energy of residue 90
	KS H-bond energy of residue 184
	WN H-bond energy of residue 194
	RMSF of residue 29
	Global communication score of residue 184
	KS H-bond energy of residue 117
	KS H-bond energy of residue 141
	PCA component 28
	WN H-bond energy of residue 71
	Global communication score of residue 38
	KS H-bond energy of residue 54
	Global communication score of residue 198
	KS H-bond energy of residue 75
	KS H-bond energy of residue 103
	KS H-bond energy of residue 7
	KS H-bond energy of residue 172
	WN H-bond energy of residue 164
	WN H-bond energy of residue 28
	KS H-bond energy of residue 156
	WN H-bond energy of residue 36
	RMSF of residue 119
	KS H-bond energy of residue 55
	KS H-bond energy of residue 226
	WN H-bond energy of residue 220
	WN H-bond energy of residue 18
	PCA component 33
	WN H-bond energy of residue 25
	WN H-bond energy of residue 199
	KS H-bond energy of residue 217
	KS H-bond energy of residue 112
	WN H-bond energy of residue 123
	WN H-bond energy of residue 54
	PCA component 38
	KS H-bond energy of residue 86
	RMSF of residue 187
	Global communication score of residue 32
	PCA component 32
	WN H-bond energy of residue 156
	KS H-bond energy of residue 215
	Global communication score of residue 30
	KS H-bond energy of residue 146
	KS H-bond energy of residue 41
	KS H-bond energy of residue 13
	KS H-bond energy of residue 171
	KS H-bond energy of residue 185
	Global communication score of residue 47
	WN H-bond energy of residue 205
	RMSF of residue 123
	Global communication score of residue 226
	WN H-bond energy of residue 139
	KS H-bond energy of residue 113
	RMSF of residue 75
	PCA component 22
	WN H-bond energy of residue 27
	PCA component 5
	Global communication score of residue 36
	Global communication score of residue 142
	KS H-bond energy of residue 100
	WN H-bond energy of residue 97
	WN H-bond energy of residue 168
	Global communication score of residue 21
	RMSF of residue 199
	PCA component 45
	Global communication score of residue 205
	WN H-bond energy of residue 20
	WN H-bond energy of residue 78
	PCA component 18
	Global communication score of residue 76
	KS H-bond energy of residue 72
	Global communication score of residue 94
	WN H-bond energy of residue 85
	RMSF of residue 226
	Global communication score of residue 40
	KS H-bond energy of residue 180
	RMSF of residue 218
	PCA component 57
	KS H-bond energy of residue 85
	KS H-bond energy of residue 224
	PCA component 42
	PCA component 2
	KS H-bond energy of residue 128
	Global communication score of residue 27
	KS H-bond energy of residue 197
	PCA component 65
	Global communication score of residue 169
	KS H-bond energy of residue 48
	Global communication score of residue 183
	RMSF of residue 76
	Global communication score of residue 7
	KS H-bond energy of residue 49
	KS H-bond energy of residue 164
	PCA component 0
	PCA component 15
	RMSF of residue 38
	KS H-bond energy of residue 18
	WN H-bond energy of residue 202
	PCA component 46
	KS H-bond energy of residue 47
	Global communication score of residue 138
	WN H-bond energy of residue 6
	Global communication score of residue 35
	WN H-bond energy of residue 2
	WN H-bond energy of residue 80
	KS H-bond energy of residue 161
	WN H-bond energy of residue 13
	KS H-bond energy of residue 165
	RMSF of residue 104
	WN H-bond energy of residue 106
	KS H-bond energy of residue 16
	Global communication score of residue 95
	PCA component 55
	PCA component 47
	WN H-bond energy of residue 167
	PCA component 29
	KS H-bond energy of residue 190
	KS H-bond energy of residue 64
	KS H-bond energy of residue 188
	WN H-bond energy of residue 0
	WN H-bond energy of residue 73
	WN H-bond energy of residue 132
	RMSF of residue 186
	PCA component 40
	KS H-bond energy of residue 170
	WN H-bond energy of residue 157
	WN H-bond energy of residue 136
	KS H-bond energy of residue 182
	PCA component 56
	PCA component 60
	WN H-bond energy of residue 162
	WN H-bond energy of residue 113
	KS H-bond energy of residue 1
	WN H-bond energy of residue 75
	Global communication score of residue 191
	Global communication score of residue 114
	Global communication score of residue 146
	WN H-bond energy of residue 33
	KS H-bond energy of residue 28
	RMSF of residue 177
	WN H-bond energy of residue 125
	Global communication score of residue 20
	KS H-bond energy of residue 223
	KS H-bond energy of residue 2
	Global communication score of residue 98
	Global communication score of residue 216
	Global communication score of residue 45
	WN H-bond energy of residue 163
	WN H-bond energy of residue 100
	Global communication score of residue 51
	PCA component 10
	KS H-bond energy of residue 211
	Global communication score of residue 61
	RMSF of residue 189
	WN H-bond energy of residue 121
	Global communication score of residue 110
	PCA component 4
	PCA component 49
	KS H-bond energy of residue 95
	WN H-bond energy of residue 108
	WN H-bond energy of residue 57
	KS H-bond energy of residue 129
	WN H-bond energy of residue 24
	KS H-bond energy of residue 6
	Global communication score of residue 48
	WN H-bond energy of residue 23
	WN H-bond energy of residue 148
	Global communication score of residue 210
	WN H-bond energy of residue 68
	RMSF of residue 161
	WN H-bond energy of residue 188
	RMSF of residue 74
	PCA component 37
	PCA component 48
	WN H-bond energy of residue 14
	Global communication score of residue 37
	Global communication score of residue 160
	WN H-bond energy of residue 144
	WN H-bond energy of residue 45
	KS H-bond energy of residue 74
	RMSF of residue 73
	Global communication score of residue 201
	WN H-bond energy of residue 83
	RMSF of residue 193
	WN H-bond energy of residue 4
	Global communication score of residue 196
	WN H-bond energy of residue 200
	WN H-bond energy of residue 31
	Global communication score of residue 16
	Global communication score of residue 67
	WN H-bond energy of residue 130
	Global communication score of residue 88
	KS H-bond energy of residue 50
	KS H-bond energy of residue 35
	WN H-bond energy of residue 35
	KS H-bond energy of residue 154
	WN H-bond energy of residue 140
	Global communication score of residue 96
	KS H-bond energy of residue 102
	Global communication score of residue 127
	KS H-bond energy of residue 148
	KS H-bond energy of residue 120
	WN H-bond energy of residue 1
	KS H-bond energy of residue 157
	WN H-bond energy of residue 126
	Global communication score of residue 101
	WN H-bond energy of residue 224
	Global communication score of residue 126
	Global communication score of residue 23
	KS H-bond energy of residue 177
	Global communication score of residue 1
	PCA component 21
	KS H-bond energy of residue 149
	RMSF of residue 175
	KS H-bond energy of residue 91
	WN H-bond energy of residue 49
	PCA component 34
	WN H-bond energy of residue 127
	Global communication score of residue 17
	Global communication score of residue 28
	KS H-bond energy of residue 36
	KS H-bond energy of residue 80
	KS H-bond energy of residue 126
	WN H-bond energy of residue 16
	Global communication score of residue 18
	Global communication score of residue 150
	WN H-bond energy of residue 197
	WN H-bond energy of residue 114
	Global communication score of residue 132
	Global communication score of residue 6
	Global communication score of residue 71
	Global communication score of residue 106
	KS H-bond energy of residue 204
	KS H-bond energy of residue 3
	Global communication score of residue 190
	WN H-bond energy of residue 82
	WN H-bond energy of residue 154
	KS H-bond energy of residue 194
	Global communication score of residue 211
	WN H-bond energy of residue 131
	RMSF of residue 121
	RMSF of residue 126
	KS H-bond energy of residue 98
	KS H-bond energy of residue 166
	WN H-bond energy of residue 115
	WN H-bond energy of residue 72
	KS H-bond energy of residue 163
	WN H-bond energy of residue 102
	KS H-bond energy of residue 147
	WN H-bond energy of residue 11
	RMSF of residue 192
	WN H-bond energy of residue 180
	Global communication score of residue 158
	RMSF of residue 39
	Global communication score of residue 139
	WN H-bond energy of residue 191
	WN H-bond energy of residue 22
	KS H-bond energy of residue 132
	Global communication score of residue 109
	WN H-bond energy of residue 160
	WN H-bond energy of residue 147
	WN H-bond energy of residue 30
