## Supplementary material for "Quantified Dynamics-Property Relationships: Data-Efficient Protein Engineering with Machine Learning of Protein Dynamics": Model Performance Datasheet

### Sheet: Sheet1
GB1			AvGFP
Feature	Pearson's R		Feature	Pearson's R
KS H-bond energy of residue 0	0.874773		Allosteric global communication score for residue 0	0.050501
KS H-bond energy of residue 1	0.955482		Allosteric global communication score for residue 1	0.380292
KS H-bond energy of residue 10	0.195641		Allosteric global communication score for residue 101	0.015587
KS H-bond energy of residue 11	0.241181		Allosteric global communication score for residue 103	0.299475
KS H-bond energy of residue 12	0.1742		Allosteric global communication score for residue 106	0.681708
KS H-bond energy of residue 13	0.385549		Allosteric global communication score for residue 109	0.514785
KS H-bond energy of residue 14	0.325449		Allosteric global communication score for residue 110	0.950141
KS H-bond energy of residue 15	0.71984		Allosteric global communication score for residue 111	0.665889
KS H-bond energy of residue 16	0.737566		Allosteric global communication score for residue 114	0.592259
KS H-bond energy of residue 17	0.570064		Allosteric global communication score for residue 120	0.653144
KS H-bond energy of residue 18	0.917078		Allosteric global communication score for residue 122	0.206469
KS H-bond energy of residue 19	0.946672		Allosteric global communication score for residue 126	0.543125
KS H-bond energy of residue 2	0.551157		Allosteric global communication score for residue 127	0.995224
KS H-bond energy of residue 20	0.883329		Allosteric global communication score for residue 132	0.0658557
KS H-bond energy of residue 21	0.931705		Allosteric global communication score for residue 137	0.590316
KS H-bond energy of residue 22	0.97388		Allosteric global communication score for residue 138	0.0974714
KS H-bond energy of residue 23	0.612513		Allosteric global communication score for residue 139	0.301713
KS H-bond energy of residue 24	0.818033		Allosteric global communication score for residue 140	0.142441
KS H-bond energy of residue 25	0.934911		Allosteric global communication score for residue 142	0.686478
KS H-bond energy of residue 26	0.957784		Allosteric global communication score for residue 146	0.464463
KS H-bond energy of residue 27	0.555465		Allosteric global communication score for residue 150	0.894618
KS H-bond energy of residue 28	0.573228		Allosteric global communication score for residue 151	0.429726
KS H-bond energy of residue 29	0.917234		Allosteric global communication score for residue 152	0.266374
KS H-bond energy of residue 3	0.871033		Allosteric global communication score for residue 153	0.236452
KS H-bond energy of residue 30	0.552628		Allosteric global communication score for residue 158	0.192433
KS H-bond energy of residue 31	0.4863		Allosteric global communication score for residue 16	0.528768
KS H-bond energy of residue 32	0.432071		Allosteric global communication score for residue 160	0.152754
KS H-bond energy of residue 33	0.543192		Allosteric global communication score for residue 162	0.674347
KS H-bond energy of residue 34	0.463916		Allosteric global communication score for residue 166	0.692938
KS H-bond energy of residue 35	0.69972		Allosteric global communication score for residue 167	0.0248067
KS H-bond energy of residue 36	0.663725		Allosteric global communication score for residue 168	0.567977
KS H-bond energy of residue 37	0.398155		Allosteric global communication score for residue 169	0.294707
KS H-bond energy of residue 38	0.185532		Allosteric global communication score for residue 17	0.0535233
KS H-bond energy of residue 39	0.192458		Allosteric global communication score for residue 18	0.239121
KS H-bond energy of residue 4	0.724209		Allosteric global communication score for residue 182	0.122711
KS H-bond energy of residue 40	-0.0116621		Allosteric global communication score for residue 183	0.377062
KS H-bond energy of residue 41	0.372353		Allosteric global communication score for residue 184	0.671604
KS H-bond energy of residue 42	0.324737		Allosteric global communication score for residue 186	0.671237
KS H-bond energy of residue 43	0.451061		Allosteric global communication score for residue 187	0.389028
KS H-bond energy of residue 44	0.65815		Allosteric global communication score for residue 19	0.320926
KS H-bond energy of residue 45	0.421265		Allosteric global communication score for residue 190	0.165282
KS H-bond energy of residue 46	0.872062		Allosteric global communication score for residue 191	0.692698
KS H-bond energy of residue 47	0.136922		Allosteric global communication score for residue 192	0.0561718
KS H-bond energy of residue 48	0.822057		Allosteric global communication score for residue 196	0.627174
KS H-bond energy of residue 49	0.805104		Allosteric global communication score for residue 198	0.573159
KS H-bond energy of residue 5	0.32036		Allosteric global communication score for residue 20	0.931454
KS H-bond energy of residue 50	0.503511		Allosteric global communication score for residue 201	0.361229
KS H-bond energy of residue 51	0.927306		Allosteric global communication score for residue 202	0.306223
KS H-bond energy of residue 52	0.451489		Allosteric global communication score for residue 205	0.468136
KS H-bond energy of residue 53	0.306373		Allosteric global communication score for residue 206	0.663033
KS H-bond energy of residue 54	0.394312		Allosteric global communication score for residue 21	0.088982
KS H-bond energy of residue 55	0.133822		Allosteric global communication score for residue 210	0.428398
KS H-bond energy of residue 6	0.442325		Allosteric global communication score for residue 211	0.0676789
KS H-bond energy of residue 7	0.326287		Allosteric global communication score for residue 216	0.426124
KS H-bond energy of residue 8	0.362997		Allosteric global communication score for residue 217	-0.00721864
KS H-bond energy of residue 9	0.250916		Allosteric global communication score for residue 218	0.121349
PCA component 0	0.316002		Allosteric global communication score for residue 220	0.189683
PCA component 1	0.15657		Allosteric global communication score for residue 221	0.369654
PCA component 10	0.396354		Allosteric global communication score for residue 222	0.0414424
PCA component 11	0.664344		Allosteric global communication score for residue 223	0.358157
PCA component 12	0.365799		Allosteric global communication score for residue 224	0.579276
PCA component 13	0.320553		Allosteric global communication score for residue 225	0.148334
PCA component 14	0.344323		Allosteric global communication score for residue 226	0.197509
PCA component 15	0.786255		Allosteric global communication score for residue 23	0.191392
PCA component 16	0.394603		Allosteric global communication score for residue 27	0.544972
PCA component 17	0.448705		Allosteric global communication score for residue 28	0.456051
PCA component 18	0.558318		Allosteric global communication score for residue 29	0.444328
PCA component 19	0.416801		Allosteric global communication score for residue 30	0.505004
PCA component 2	0.609446		Allosteric global communication score for residue 31	0.521249
PCA component 20	0.515452		Allosteric global communication score for residue 32	0.423402
PCA component 21	0.588433		Allosteric global communication score for residue 35	0.243678
PCA component 22	0.194055		Allosteric global communication score for residue 36	0.575882
PCA component 23	0.529382		Allosteric global communication score for residue 37	0.00770947
PCA component 24	0.591732		Allosteric global communication score for residue 38	0.057887
PCA component 25	0.207626		Allosteric global communication score for residue 40	0.404417
PCA component 26	0.480331		Allosteric global communication score for residue 45	0.329071
PCA component 27	0.569623		Allosteric global communication score for residue 46	0.426355
PCA component 28	0.536233		Allosteric global communication score for residue 47	0.86659
PCA component 29	0.330148		Allosteric global communication score for residue 48	0.276677
PCA component 3	0.305458		Allosteric global communication score for residue 5	0.0591972
PCA component 30	0.330526		Allosteric global communication score for residue 51	0.696996
PCA component 31	0.366542		Allosteric global communication score for residue 6	0.221475
PCA component 32	0.565625		Allosteric global communication score for residue 61	0.552681
PCA component 33	0.31025		Allosteric global communication score for residue 63	0.101567
PCA component 34	0.253323		Allosteric global communication score for residue 65	0.63799
PCA component 35	0.180643		Allosteric global communication score for residue 67	0.408176
PCA component 36	0.482886		Allosteric global communication score for residue 69	0.525903
PCA component 37	0.224113		Allosteric global communication score for residue 7	0.316062
PCA component 38	0.364818		Allosteric global communication score for residue 71	0.0569322
PCA component 39	0.491523		Allosteric global communication score for residue 73	0.311956
PCA component 4	0.570432		Allosteric global communication score for residue 75	0.147564
PCA component 40	0.414147		Allosteric global communication score for residue 76	0.735408
PCA component 41	0.37249		Allosteric global communication score for residue 88	0.122167
PCA component 42	0.31515		Allosteric global communication score for residue 94	0.997003
PCA component 43	0.197602		Allosteric global communication score for residue 95	0.98412
PCA component 44	0.457164		Allosteric global communication score for residue 96	0.270187
PCA component 45	0.233308		Allosteric global communication score for residue 97	0.806855
PCA component 46	0.402826		Allosteric global communication score for residue 98	0.72238
PCA component 47	0.0865277		KS H-bond energy of residue 0	0.221792
PCA component 48	0.436228		KS H-bond energy of residue 1	0.0270995
PCA component 49	0.590451		KS H-bond energy of residue 10	0.0320631
PCA component 5	0.363642		KS H-bond energy of residue 100	0.835765
PCA component 50	0.159803		KS H-bond energy of residue 101	0.704564
PCA component 51	0.69465		KS H-bond energy of residue 102	0.540444
PCA component 52	0.35174		KS H-bond energy of residue 103	0.588227
PCA component 53	0.500166		KS H-bond energy of residue 104	0.0759218
PCA component 54	0.464522		KS H-bond energy of residue 105	-0.115254
PCA component 55	0.639978		KS H-bond energy of residue 106	0.599684
PCA component 56	0.508539		KS H-bond energy of residue 107	8.97222e-05
PCA component 57	0.413106		KS H-bond energy of residue 108	0.330255
PCA component 58	0.0958897		KS H-bond energy of residue 109	0.16863
PCA component 59	0.200455		KS H-bond energy of residue 11	0.33962
PCA component 6	0.259345		KS H-bond energy of residue 110	0.704644
PCA component 60	0.40767		KS H-bond energy of residue 111	0.0809488
PCA component 61	0.27311		KS H-bond energy of residue 112	0.729795
PCA component 62	0.360239		KS H-bond energy of residue 113	0.651168
PCA component 63	0.481126		KS H-bond energy of residue 114	0.51141
PCA component 64	0.478535		KS H-bond energy of residue 115	0.540515
PCA component 65	0.358379		KS H-bond energy of residue 116	0.531087
PCA component 66	0.559627		KS H-bond energy of residue 117	0.571358
PCA component 67	0.230908		KS H-bond energy of residue 118	0.491152
PCA component 68	0.335767		KS H-bond energy of residue 119	-0.0239363
PCA component 69	0.272745		KS H-bond energy of residue 12	0.809773
PCA component 7	0.568849		KS H-bond energy of residue 120	0.76005
PCA component 8	0.476822		KS H-bond energy of residue 121	0.36199
PCA component 9	0.484486		KS H-bond energy of residue 122	0.918681
RMSF of residue 0	0.769676		KS H-bond energy of residue 123	0.796991
RMSF of residue 1	0.709795		KS H-bond energy of residue 124	0.922396
RMSF of residue 10	0.125628		KS H-bond energy of residue 125	0.883973
RMSF of residue 11	0.198377		KS H-bond energy of residue 126	0.494664
RMSF of residue 12	0.302034		KS H-bond energy of residue 127	0.64819
RMSF of residue 13	0.498474		KS H-bond energy of residue 128	0.896794
RMSF of residue 14	0.75663		KS H-bond energy of residue 129	0.859731
RMSF of residue 15	0.734912		KS H-bond energy of residue 13	0.799011
RMSF of residue 16	0.653181		KS H-bond energy of residue 130	0.97104
RMSF of residue 17	0.863255		KS H-bond energy of residue 131	0.255123
RMSF of residue 18	0.730612		KS H-bond energy of residue 132	0.588726
RMSF of residue 19	0.904441		KS H-bond energy of residue 133	0.72497
RMSF of residue 2	0.851492		KS H-bond energy of residue 134	-0.0808329
RMSF of residue 20	0.881272		KS H-bond energy of residue 135	0.932719
RMSF of residue 21	0.806628		KS H-bond energy of residue 136	0.753983
RMSF of residue 22	0.810813		KS H-bond energy of residue 137	0.940918
RMSF of residue 23	0.805353		KS H-bond energy of residue 138	0.744048
RMSF of residue 24	0.798628		KS H-bond energy of residue 139	0.934937
RMSF of residue 25	0.860431		KS H-bond energy of residue 14	0.124831
RMSF of residue 26	0.827764		KS H-bond energy of residue 140	0.181497
RMSF of residue 27	0.74783		KS H-bond energy of residue 141	0.487467
RMSF of residue 28	0.672949		KS H-bond energy of residue 142	0.512072
RMSF of residue 29	0.830522		KS H-bond energy of residue 143	0.476168
RMSF of residue 3	0.68323		KS H-bond energy of residue 144	0.321492
RMSF of residue 30	0.709573		KS H-bond energy of residue 145	0.685735
RMSF of residue 31	0.675845		KS H-bond energy of residue 146	0.618568
RMSF of residue 32	0.494133		KS H-bond energy of residue 147	0.970901
RMSF of residue 33	0.498483		KS H-bond energy of residue 148	0.29712
RMSF of residue 34	0.382174		KS H-bond energy of residue 149	0.342546
RMSF of residue 35	0.464354		KS H-bond energy of residue 15	0.762237
RMSF of residue 36	0.487543		KS H-bond energy of residue 150	0.23083
RMSF of residue 37	0.345557		KS H-bond energy of residue 151	-0.0508478
RMSF of residue 38	0.326718		KS H-bond energy of residue 152	0.136293
RMSF of residue 39	0.122714		KS H-bond energy of residue 153	0.098393
RMSF of residue 4	0.697555		KS H-bond energy of residue 154	0.798608
RMSF of residue 40	0.504276		KS H-bond energy of residue 155	0.113347
RMSF of residue 41	0.195012		KS H-bond energy of residue 156	-0.304117
RMSF of residue 42	0.481825		KS H-bond energy of residue 157	0.403111
RMSF of residue 43	0.699069		KS H-bond energy of residue 158	0.40996
RMSF of residue 44	0.827207		KS H-bond energy of residue 159	0.72654
RMSF of residue 45	0.755289		KS H-bond energy of residue 16	0.448971
RMSF of residue 46	0.802706		KS H-bond energy of residue 160	0.491937
RMSF of residue 47	0.711103		KS H-bond energy of residue 161	0.634413
RMSF of residue 48	0.749007		KS H-bond energy of residue 162	0.221309
RMSF of residue 49	0.754918		KS H-bond energy of residue 163	0.708664
RMSF of residue 5	0.576078		KS H-bond energy of residue 164	0.539513
RMSF of residue 50	0.8052		KS H-bond energy of residue 165	0.415248
RMSF of residue 51	0.647544		KS H-bond energy of residue 166	0.496753
RMSF of residue 52	0.617868		KS H-bond energy of residue 167	0.67201
RMSF of residue 53	0.130182		KS H-bond energy of residue 168	0.231545
RMSF of residue 54	0.0792013		KS H-bond energy of residue 169	0.85661
RMSF of residue 55	0.239727		KS H-bond energy of residue 17	0.618359
RMSF of residue 6	0.209825		KS H-bond energy of residue 170	0.564547
RMSF of residue 7	0.258245		KS H-bond energy of residue 171	0.731903
RMSF of residue 8	0.0855668		KS H-bond energy of residue 172	0.340796
RMSF of residue 9	0.0202796		KS H-bond energy of residue 173	0.890742
SR SASA of residue 0	0.919422		KS H-bond energy of residue 174	0.418999
SR SASA of residue 1	0.970021		KS H-bond energy of residue 175	-0.118981
SR SASA of residue 10	0.569784		KS H-bond energy of residue 176	0.48016
SR SASA of residue 11	0.321616		KS H-bond energy of residue 177	0.620679
SR SASA of residue 12	0.721595		KS H-bond energy of residue 178	0.593818
SR SASA of residue 13	0.910635		KS H-bond energy of residue 179	0.127126
SR SASA of residue 14	0.924901		KS H-bond energy of residue 18	0.916283
SR SASA of residue 15	0.745247		KS H-bond energy of residue 180	-0.331245
SR SASA of residue 16	0.958275		KS H-bond energy of residue 181	0.111065
SR SASA of residue 17	0.842049		KS H-bond energy of residue 182	0.973575
SR SASA of residue 18	0.964855		KS H-bond energy of residue 183	0.775675
SR SASA of residue 19	0.986296		KS H-bond energy of residue 184	0.623137
SR SASA of residue 2	0.804639		KS H-bond energy of residue 185	0.387137
SR SASA of residue 20	0.985695		KS H-bond energy of residue 186	0.134871
SR SASA of residue 21	0.996448		KS H-bond energy of residue 187	0.386613
SR SASA of residue 22	0.886649		KS H-bond energy of residue 188	0.204202
SR SASA of residue 23	0.965356		KS H-bond energy of residue 189	0.38519
SR SASA of residue 24	0.892247		KS H-bond energy of residue 19	0.511045
SR SASA of residue 25	0.963874		KS H-bond energy of residue 190	0.345329
SR SASA of residue 26	0.745158		KS H-bond energy of residue 191	0.35959
SR SASA of residue 27	0.892636		KS H-bond energy of residue 192	0.54066
SR SASA of residue 28	0.91677		KS H-bond energy of residue 193	0.327572
SR SASA of residue 29	0.941869		KS H-bond energy of residue 194	0.953905
SR SASA of residue 3	0.960966		KS H-bond energy of residue 195	0.323338
SR SASA of residue 30	0.737873		KS H-bond energy of residue 196	0.776536
SR SASA of residue 31	0.900267		KS H-bond energy of residue 197	0.744707
SR SASA of residue 32	0.770069		KS H-bond energy of residue 198	0.44538
SR SASA of residue 33	0.557632		KS H-bond energy of residue 199	0.479309
SR SASA of residue 34	0.752602		KS H-bond energy of residue 2	0.278632
SR SASA of residue 35	0.754299		KS H-bond energy of residue 20	0.757139
SR SASA of residue 36	0.652451		KS H-bond energy of residue 200	0.633327
SR SASA of residue 37	0.899123		KS H-bond energy of residue 201	0.548899
SR SASA of residue 38	0.633419		KS H-bond energy of residue 202	0.622526
SR SASA of residue 39	0.352123		KS H-bond energy of residue 203	0.564849
SR SASA of residue 4	0.721593		KS H-bond energy of residue 204	0.999783
SR SASA of residue 40	0.786015		KS H-bond energy of residue 205	0.725342
SR SASA of residue 41	0.586256		KS H-bond energy of residue 206	0.999561
SR SASA of residue 42	0.477876		KS H-bond energy of residue 207	0.877324
SR SASA of residue 43	0.869552		KS H-bond energy of residue 208	0.699514
SR SASA of residue 44	0.703646		KS H-bond energy of residue 209	0.875875
SR SASA of residue 45	0.765779		KS H-bond energy of residue 21	0.640452
SR SASA of residue 46	0.985592		KS H-bond energy of residue 210	0.773218
SR SASA of residue 47	0.99549		KS H-bond energy of residue 211	0.21045
SR SASA of residue 48	0.896276		KS H-bond energy of residue 212	0.795549
SR SASA of residue 49	0.770709		KS H-bond energy of residue 213	0.958699
SR SASA of residue 5	0.887874		KS H-bond energy of residue 214	0.539238
SR SASA of residue 50	0.961451		KS H-bond energy of residue 215	0.706518
SR SASA of residue 51	0.779949		KS H-bond energy of residue 216	0.429642
SR SASA of residue 52	0.926673		KS H-bond energy of residue 217	0.354599
SR SASA of residue 53	0.742071		KS H-bond energy of residue 218	0.447703
SR SASA of residue 54	0.812551		KS H-bond energy of residue 219	0.245238
SR SASA of residue 55	0.195755		KS H-bond energy of residue 22	0.589072
SR SASA of residue 6	0.661355		KS H-bond energy of residue 220	0.803204
SR SASA of residue 7	0.559219		KS H-bond energy of residue 221	0.131208
SR SASA of residue 8	0.538688		KS H-bond energy of residue 222	0.399984
SR SASA of residue 9	0.646946		KS H-bond energy of residue 223	0.367737
WN H-bond energy of residue 0	0.925043		KS H-bond energy of residue 224	0.323015
WN H-bond energy of residue 1	0.948025		KS H-bond energy of residue 225	0.141056
WN H-bond energy of residue 10	0.212283		KS H-bond energy of residue 226	0.621245
WN H-bond energy of residue 11	0.553086		KS H-bond energy of residue 23	0.645294
WN H-bond energy of residue 12	0.380962		KS H-bond energy of residue 24	0.364398
WN H-bond energy of residue 13	0.308743		KS H-bond energy of residue 25	0.259759
WN H-bond energy of residue 14	0.886303		KS H-bond energy of residue 26	0.694655
WN H-bond energy of residue 15	0.868248		KS H-bond energy of residue 27	0.98145
WN H-bond energy of residue 16	0.799611		KS H-bond energy of residue 28	0.783154
WN H-bond energy of residue 17	0.805414		KS H-bond energy of residue 29	0.900318
WN H-bond energy of residue 18	0.961903		KS H-bond energy of residue 3	0.427722
WN H-bond energy of residue 19	0.872255		KS H-bond energy of residue 30	0.30598
WN H-bond energy of residue 2	0.584471		KS H-bond energy of residue 31	0.933846
WN H-bond energy of residue 20	0.921614		KS H-bond energy of residue 32	0.676658
WN H-bond energy of residue 21	0.988357		KS H-bond energy of residue 33	0.86131
WN H-bond energy of residue 22	0.993747		KS H-bond energy of residue 34	0.692217
WN H-bond energy of residue 23	0.761671		KS H-bond energy of residue 35	0.568317
WN H-bond energy of residue 24	0.93769		KS H-bond energy of residue 36	0.384808
WN H-bond energy of residue 25	0.91957		KS H-bond energy of residue 37	0.00616156
WN H-bond energy of residue 26	0.808972		KS H-bond energy of residue 38	0.880047
WN H-bond energy of residue 27	0.639843		KS H-bond energy of residue 39	0.278137
WN H-bond energy of residue 28	0.700927		KS H-bond energy of residue 4	0.252706
WN H-bond energy of residue 29	0.913561		KS H-bond energy of residue 40	0.901939
WN H-bond energy of residue 3	0.802234		KS H-bond energy of residue 41	0.79942
WN H-bond energy of residue 30	0.479371		KS H-bond energy of residue 42	0.912922
WN H-bond energy of residue 31	0.684664		KS H-bond energy of residue 43	0.989426
WN H-bond energy of residue 32	0.796728		KS H-bond energy of residue 44	0.978664
WN H-bond energy of residue 33	0.75897		KS H-bond energy of residue 45	0.386036
WN H-bond energy of residue 34	0.291804		KS H-bond energy of residue 46	0.801694
WN H-bond energy of residue 35	0.641114		KS H-bond energy of residue 47	0.733912
WN H-bond energy of residue 36	0.747058		KS H-bond energy of residue 48	0.411207
WN H-bond energy of residue 37	0.31323		KS H-bond energy of residue 49	0.88725
WN H-bond energy of residue 38	0.580032		KS H-bond energy of residue 5	0.290889
WN H-bond energy of residue 39	0.0445794		KS H-bond energy of residue 50	0.784406
WN H-bond energy of residue 4	0.620463		KS H-bond energy of residue 52	0.567306
WN H-bond energy of residue 40	0.764431		KS H-bond energy of residue 53	0.788164
WN H-bond energy of residue 41	0.491414		KS H-bond energy of residue 54	0.559755
WN H-bond energy of residue 42	0.727377		KS H-bond energy of residue 55	0.480033
WN H-bond energy of residue 43	0.320262		KS H-bond energy of residue 55	0.43663
WN H-bond energy of residue 44	0.851907		KS H-bond energy of residue 56	0.680154
WN H-bond energy of residue 45	0.894323		KS H-bond energy of residue 57	0.53598
WN H-bond energy of residue 46	0.922543		KS H-bond energy of residue 58	0.895382
WN H-bond energy of residue 47	0.981587		KS H-bond energy of residue 59	0.835532
WN H-bond energy of residue 48	0.913177		KS H-bond energy of residue 6	0.298582
WN H-bond energy of residue 49	0.874494		KS H-bond energy of residue 60	0.886831
WN H-bond energy of residue 5	0.853358		KS H-bond energy of residue 61	0.805073
WN H-bond energy of residue 50	0.90323		KS H-bond energy of residue 63	0.40888
WN H-bond energy of residue 51	0.83799		KS H-bond energy of residue 64	0.255897
WN H-bond energy of residue 52	0.231744		KS H-bond energy of residue 65	0.604478
WN H-bond energy of residue 53	0.57074		KS H-bond energy of residue 66	-0.10141
WN H-bond energy of residue 54	0.421826		KS H-bond energy of residue 67	0.499311
WN H-bond energy of residue 55	0.24182		KS H-bond energy of residue 68	0.365934
WN H-bond energy of residue 6	0.427276		KS H-bond energy of residue 69	-0.201087
WN H-bond energy of residue 7	0.381899		KS H-bond energy of residue 7	0.566503
WN H-bond energy of residue 8	0.795458		KS H-bond energy of residue 70	0.638385
WN H-bond energy of residue 9	0.231076		KS H-bond energy of residue 71	0.356212
			KS H-bond energy of residue 72	0.769166
			KS H-bond energy of residue 73	0.639074
			KS H-bond energy of residue 74	0.355327
			KS H-bond energy of residue 75	0.393287
			KS H-bond energy of residue 76	0.201728
			KS H-bond energy of residue 77	0.155417
			KS H-bond energy of residue 78	0.359393
			KS H-bond energy of residue 79	0.746965
			KS H-bond energy of residue 8	0.214496
			KS H-bond energy of residue 80	0.443314
			KS H-bond energy of residue 81	0.201903
			KS H-bond energy of residue 82	0.481007
			KS H-bond energy of residue 83	0.359985
			KS H-bond energy of residue 84	0.272313
			KS H-bond energy of residue 85	0.0989435
			KS H-bond energy of residue 86	0.329865
			KS H-bond energy of residue 87	0.00207213
			KS H-bond energy of residue 88	0.19692
			KS H-bond energy of residue 89	0.184488
			KS H-bond energy of residue 9	0.501838
			KS H-bond energy of residue 90	0.0898183
			KS H-bond energy of residue 91	0.425542
			KS H-bond energy of residue 92	0.565397
			KS H-bond energy of residue 93	0.602935
			KS H-bond energy of residue 94	0.249662
			KS H-bond energy of residue 95	0.868936
			KS H-bond energy of residue 96	0.870058
			KS H-bond energy of residue 97	0.936224
			KS H-bond energy of residue 98	0.206588
			KS H-bond energy of residue 99	0.285216
			PCA component 0	0.682074
			PCA component 1	0.480349
			PCA component 10	0.617932
			PCA component 11	0.391135
			PCA component 12	0.389667
			PCA component 13	0.477332
			PCA component 14	0.638184
			PCA component 15	0.613396
			PCA component 16	0.836608
			PCA component 17	0.512144
			PCA component 18	0.314007
			PCA component 19	0.464876
			PCA component 2	0.547149
			PCA component 20	0.711183
			PCA component 21	0.622124
			PCA component 22	0.684685
			PCA component 23	0.00898684
			PCA component 24	0.20042
			PCA component 25	0.384483
			PCA component 26	0.53544
			PCA component 27	0.483465
			PCA component 28	0.610742
			PCA component 29	0.525764
			PCA component 3	0.543907
			PCA component 30	0.640459
			PCA component 31	0.554778
			PCA component 32	0.682608
			PCA component 33	0.319153
			PCA component 34	0.366358
			PCA component 35	0.430078
			PCA component 36	0.665178
			PCA component 37	0.565413
			PCA component 38	0.383561
			PCA component 39	0.542123
			PCA component 4	0.63138
			PCA component 40	0.471664
			PCA component 41	0.145426
			PCA component 42	0.434286
			PCA component 43	0.611449
			PCA component 44	0.304542
			PCA component 45	0.714726
			PCA component 46	0.317953
			PCA component 47	0.637292
			PCA component 48	0.605542
			PCA component 49	0.631298
			PCA component 5	0.428872
			PCA component 50	0.48638
			PCA component 51	0.0565746
			PCA component 52	0.482668
			PCA component 53	0.0760063
			PCA component 54	0.316877
			PCA component 55	0.553608
			PCA component 56	0.622726
			PCA component 57	0.471682
			PCA component 58	0.336803
			PCA component 59	0.45846
			PCA component 6	0.638227
			PCA component 60	0.662146
			PCA component 61	0.393025
			PCA component 62	0.314377
			PCA component 63	-0.253011
			PCA component 64	0.54493
			PCA component 65	0.594311
			PCA component 66	0.256265
			PCA component 67	0.223284
			PCA component 68	0.657718
			PCA component 69	0.255814
			PCA component 7	0.155124
			PCA component 8	0.364955
			PCA component 9	0.719194
			RMSF of residue 0	0.187505
			RMSF of residue 1	0.206392
			RMSF of residue 10	0.8129
			RMSF of residue 100	0.869986
			RMSF of residue 101	0.794235
			RMSF of residue 102	0.33566
			RMSF of residue 103	0.500884
			RMSF of residue 104	0.492956
			RMSF of residue 105	0.421513
			RMSF of residue 106	0.406865
			RMSF of residue 107	-0.0419149
			RMSF of residue 108	0.315917
			RMSF of residue 109	0.342269
			RMSF of residue 11	0.964631
			RMSF of residue 110	0.150937
			RMSF of residue 111	0.616765
			RMSF of residue 112	0.887209
			RMSF of residue 113	0.956749
			RMSF of residue 114	0.238744
			RMSF of residue 115	0.377395
			RMSF of residue 116	0.109755
			RMSF of residue 117	0.211766
			RMSF of residue 118	0.281423
			RMSF of residue 119	0.461921
			RMSF of residue 12	0.716535
			RMSF of residue 120	0.788107
			RMSF of residue 121	0.579691
			RMSF of residue 122	0.733841
			RMSF of residue 123	0.78807
			RMSF of residue 124	0.648068
			RMSF of residue 125	0.94187
			RMSF of residue 126	0.737945
			RMSF of residue 127	0.177904
			RMSF of residue 128	0.1948
			RMSF of residue 129	0.706853
			RMSF of residue 13	0.64248
			RMSF of residue 130	0.722881
			RMSF of residue 131	0.9041
			RMSF of residue 132	0.923727
			RMSF of residue 133	0.916704
			RMSF of residue 134	0.725905
			RMSF of residue 135	0.818043
			RMSF of residue 136	0.611029
			RMSF of residue 137	0.610724
			RMSF of residue 138	0.911189
			RMSF of residue 139	0.790471
			RMSF of residue 14	0.189091
			RMSF of residue 140	0.718628
			RMSF of residue 141	0.451778
			RMSF of residue 142	0.271606
			RMSF of residue 143	0.16076
			RMSF of residue 144	0.668961
			RMSF of residue 145	0.492594
			RMSF of residue 146	0.33064
			RMSF of residue 147	0.55131
			RMSF of residue 148	0.401972
			RMSF of residue 149	0.275201
			RMSF of residue 15	0.523734
			RMSF of residue 150	0.501231
			RMSF of residue 151	0.297145
			RMSF of residue 152	0.343708
			RMSF of residue 153	0.271192
			RMSF of residue 154	0.398517
			RMSF of residue 155	0.274711
			RMSF of residue 156	0.427569
			RMSF of residue 157	0.302422
			RMSF of residue 158	0.371623
			RMSF of residue 159	0.264216
			RMSF of residue 16	0.723258
			RMSF of residue 160	0.448173
			RMSF of residue 161	0.240433
			RMSF of residue 162	0.238614
			RMSF of residue 163	-0.121835
			RMSF of residue 164	0.861272
			RMSF of residue 165	0.824344
			RMSF of residue 166	0.458177
			RMSF of residue 167	0.517687
			RMSF of residue 168	0.761097
			RMSF of residue 169	0.706778
			RMSF of residue 17	0.267229
			RMSF of residue 170	0.819643
			RMSF of residue 171	0.829075
			RMSF of residue 172	0.661147
			RMSF of residue 173	0.425202
			RMSF of residue 174	0.597217
			RMSF of residue 175	-0.00923584
			RMSF of residue 176	0.462312
			RMSF of residue 177	0.442517
			RMSF of residue 178	0.0887174
			RMSF of residue 179	0.42876
			RMSF of residue 18	0.227674
			RMSF of residue 180	0.0997321
			RMSF of residue 181	0.346772
			RMSF of residue 182	0.295442
			RMSF of residue 183	0.238833
			RMSF of residue 184	0.591442
			RMSF of residue 185	0.328597
			RMSF of residue 186	0.505678
			RMSF of residue 187	0.400233
			RMSF of residue 188	0.638696
			RMSF of residue 189	0.530293
			RMSF of residue 19	0.722615
			RMSF of residue 190	0.112045
			RMSF of residue 191	0.17301
			RMSF of residue 192	0.46064
			RMSF of residue 193	0.7783
			RMSF of residue 194	0.760529
			RMSF of residue 195	0.423848
			RMSF of residue 196	0.215601
			RMSF of residue 197	0.177419
			RMSF of residue 198	0.537099
			RMSF of residue 199	0.23729
			RMSF of residue 2	-0.0191161
			RMSF of residue 20	0.631113
			RMSF of residue 200	0.456631
			RMSF of residue 201	0.742204
			RMSF of residue 202	0.630023
			RMSF of residue 203	0.830205
			RMSF of residue 204	0.680026
			RMSF of residue 205	0.825739
			RMSF of residue 206	0.845136
			RMSF of residue 207	0.798706
			RMSF of residue 208	0.824687
			RMSF of residue 209	0.740903
			RMSF of residue 21	0.63632
			RMSF of residue 210	0.745796
			RMSF of residue 211	0.612604
			RMSF of residue 212	0.531414
			RMSF of residue 213	0.867928
			RMSF of residue 214	0.774713
			RMSF of residue 215	0.592529
			RMSF of residue 216	0.352004
			RMSF of residue 217	0.620332
			RMSF of residue 218	0.49926
			RMSF of residue 219	0.373416
			RMSF of residue 22	0.74503
			RMSF of residue 220	0.369295
			RMSF of residue 221	0.283314
			RMSF of residue 222	0.267626
			RMSF of residue 223	0.418994
			RMSF of residue 224	0.351897
			RMSF of residue 225	0.197461
			RMSF of residue 226	0.317327
			RMSF of residue 23	0.570016
			RMSF of residue 24	0.251664
			RMSF of residue 25	0.498395
			RMSF of residue 26	0.839047
			RMSF of residue 27	0.976682
			RMSF of residue 28	0.915601
			RMSF of residue 29	0.864264
			RMSF of residue 3	0.33508
			RMSF of residue 30	0.954497
			RMSF of residue 31	0.764518
			RMSF of residue 32	0.855081
			RMSF of residue 33	0.906481
			RMSF of residue 34	0.847287
			RMSF of residue 35	0.773772
			RMSF of residue 36	0.311268
			RMSF of residue 37	0.601535
			RMSF of residue 38	0.833958
			RMSF of residue 39	0.726059
			RMSF of residue 4	0.298414
			RMSF of residue 40	0.514146
			RMSF of residue 41	0.849669
			RMSF of residue 42	0.598366
			RMSF of residue 43	0.960163
			RMSF of residue 44	0.350217
			RMSF of residue 45	0.831225
			RMSF of residue 46	0.681552
			RMSF of residue 47	0.488643
			RMSF of residue 48	0.821038
			RMSF of residue 49	0.673408
			RMSF of residue 5	0.214579
			RMSF of residue 50	0.492835
			RMSF of residue 51	0.759432
			RMSF of residue 52	0.597847
			RMSF of residue 53	0.675062
			RMSF of residue 54	0.835126
			RMSF of residue 55	0.812464
			RMSF of residue 56	0.829804
			RMSF of residue 57	0.737845
			RMSF of residue 58	0.754032
			RMSF of residue 59	0.720241
			RMSF of residue 6	0.50468
			RMSF of residue 60	0.614206
			RMSF of residue 61	0.743387
			RMSF of residue 62	0.506031
			RMSF of residue 63	0.118769
			RMSF of residue 64	0.10661
			RMSF of residue 65	0.403092
			RMSF of residue 66	0.52117
			RMSF of residue 67	-0.10839
			RMSF of residue 68	0.222494
			RMSF of residue 69	0.341946
			RMSF of residue 7	0.68354
			RMSF of residue 70	0.173731
			RMSF of residue 71	0.175222
			RMSF of residue 72	0.0723788
			RMSF of residue 73	0.47823
			RMSF of residue 74	0.353018
			RMSF of residue 75	0.497925
			RMSF of residue 76	0.498301
			RMSF of residue 77	0.404621
			RMSF of residue 78	0.55955
			RMSF of residue 79	0.672947
			RMSF of residue 8	0.744009
			RMSF of residue 80	0.38092
			RMSF of residue 81	0.757325
			RMSF of residue 82	0.437908
			RMSF of residue 83	0.0969052
			RMSF of residue 84	0.772479
			RMSF of residue 85	0.221319
			RMSF of residue 86	0.189313
			RMSF of residue 87	-0.0136634
			RMSF of residue 88	0.454672
			RMSF of residue 89	0.448977
			RMSF of residue 9	0.88654
			RMSF of residue 90	0.50636
			RMSF of residue 91	0.0507281
			RMSF of residue 92	0.0228284
			RMSF of residue 93	0.57988
			RMSF of residue 94	0.669487
			RMSF of residue 95	0.962843
			RMSF of residue 96	0.848219
			RMSF of residue 97	0.894803
			RMSF of residue 98	0.830265
			RMSF of residue 99	0.971126
			WN H-bond energy of residue 0	0.0767255
			WN H-bond energy of residue 1	0.618445
			WN H-bond energy of residue 10	0.035249
			WN H-bond energy of residue 100	0.599153
			WN H-bond energy of residue 101	0.831125
			WN H-bond energy of residue 102	0.408761
			WN H-bond energy of residue 103	0.793355
			WN H-bond energy of residue 104	0.05852
			WN H-bond energy of residue 105	0.133169
			WN H-bond energy of residue 106	0.267956
			WN H-bond energy of residue 107	0.165029
			WN H-bond energy of residue 108	0.47718
			WN H-bond energy of residue 109	0.404818
			WN H-bond energy of residue 11	0.944663
			WN H-bond energy of residue 110	-0.0712899
			WN H-bond energy of residue 111	0.830853
			WN H-bond energy of residue 112	0.927865
			WN H-bond energy of residue 113	0.939
			WN H-bond energy of residue 114	0.185289
			WN H-bond energy of residue 115	0.499471
			WN H-bond energy of residue 116	0.605963
			WN H-bond energy of residue 117	0.35698
			WN H-bond energy of residue 118	0.568666
			WN H-bond energy of residue 119	0.272999
			WN H-bond energy of residue 12	0.809792
			WN H-bond energy of residue 120	0.636805
			WN H-bond energy of residue 121	0.968546
			WN H-bond energy of residue 122	0.529588
			WN H-bond energy of residue 123	0.83566
			WN H-bond energy of residue 124	0.613346
			WN H-bond energy of residue 125	0.715257
			WN H-bond energy of residue 126	0.805584
			WN H-bond energy of residue 127	0.614769
			WN H-bond energy of residue 128	0.528695
			WN H-bond energy of residue 129	0.84844
			WN H-bond energy of residue 13	0.83032
			WN H-bond energy of residue 130	0.610274
			WN H-bond energy of residue 131	0.854137
			WN H-bond energy of residue 132	0.942511
			WN H-bond energy of residue 133	0.679837
			WN H-bond energy of residue 134	0.608787
			WN H-bond energy of residue 135	0.850015
			WN H-bond energy of residue 136	0.334624
			WN H-bond energy of residue 137	0.684344
			WN H-bond energy of residue 138	0.738475
			WN H-bond energy of residue 139	0.749267
			WN H-bond energy of residue 14	0.114148
			WN H-bond energy of residue 140	0.558595
			WN H-bond energy of residue 141	0.890017
			WN H-bond energy of residue 142	0.201418
			WN H-bond energy of residue 143	0.535061
			WN H-bond energy of residue 144	0.851367
			WN H-bond energy of residue 145	0.819568
			WN H-bond energy of residue 146	0.635053
			WN H-bond energy of residue 147	0.90112
			WN H-bond energy of residue 148	0.470872
			WN H-bond energy of residue 149	0.575399
			WN H-bond energy of residue 15	0.711458
			WN H-bond energy of residue 150	0.811119
			WN H-bond energy of residue 151	0.0204969
			WN H-bond energy of residue 152	0.383388
			WN H-bond energy of residue 153	0.790303
			WN H-bond energy of residue 154	0.397067
			WN H-bond energy of residue 155	0.288336
			WN H-bond energy of residue 156	0.57109
			WN H-bond energy of residue 157	0.269954
			WN H-bond energy of residue 158	0.356769
			WN H-bond energy of residue 159	0.403184
			WN H-bond energy of residue 16	0.686349
			WN H-bond energy of residue 160	0.362643
			WN H-bond energy of residue 161	0.638227
			WN H-bond energy of residue 162	0.250657
			WN H-bond energy of residue 163	0.577116
			WN H-bond energy of residue 164	0.281468
			WN H-bond energy of residue 165	0.245324
			WN H-bond energy of residue 166	0.444334
			WN H-bond energy of residue 167	0.800371
			WN H-bond energy of residue 168	0.578543
			WN H-bond energy of residue 169	0.700969
			WN H-bond energy of residue 17	0.1747
			WN H-bond energy of residue 170	0.465958
			WN H-bond energy of residue 171	0.758685
			WN H-bond energy of residue 172	0.940898
			WN H-bond energy of residue 173	0.776575
			WN H-bond energy of residue 174	0.521873
			WN H-bond energy of residue 175	0.404478
			WN H-bond energy of residue 176	0.631134
			WN H-bond energy of residue 177	0.328106
			WN H-bond energy of residue 178	0.577566
			WN H-bond energy of residue 179	0.415841
			WN H-bond energy of residue 18	0.573105
			WN H-bond energy of residue 180	0.48951
			WN H-bond energy of residue 181	0.475169
			WN H-bond energy of residue 182	0.988105
			WN H-bond energy of residue 183	0.376912
			WN H-bond energy of residue 184	0.973106
			WN H-bond energy of residue 185	0.695328
			WN H-bond energy of residue 186	0.77389
			WN H-bond energy of residue 187	0.377206
			WN H-bond energy of residue 188	0.141568
			WN H-bond energy of residue 189	0.557653
			WN H-bond energy of residue 19	0.979229
			WN H-bond energy of residue 190	0.327025
			WN H-bond energy of residue 191	0.566681
			WN H-bond energy of residue 192	0.403911
			WN H-bond energy of residue 193	0.0861553
			WN H-bond energy of residue 194	0.965272
			WN H-bond energy of residue 195	0.277548
			WN H-bond energy of residue 196	0.737225
			WN H-bond energy of residue 197	0.916616
			WN H-bond energy of residue 198	0.420949
			WN H-bond energy of residue 199	0.353425
			WN H-bond energy of residue 2	0.45912
			WN H-bond energy of residue 20	0.676702
			WN H-bond energy of residue 200	0.769164
			WN H-bond energy of residue 201	0.342693
			WN H-bond energy of residue 202	0.995498
			WN H-bond energy of residue 203	0.725241
			WN H-bond energy of residue 204	0.148156
			WN H-bond energy of residue 205	0.630059
			WN H-bond energy of residue 206	0.593591
			WN H-bond energy of residue 207	0.640339
			WN H-bond energy of residue 208	0.941936
			WN H-bond energy of residue 209	0.928457
			WN H-bond energy of residue 21	0.710258
			WN H-bond energy of residue 210	0.98524
			WN H-bond energy of residue 211	0.867464
			WN H-bond energy of residue 212	0.697713
			WN H-bond energy of residue 213	0.973234
			WN H-bond energy of residue 214	0.786744
			WN H-bond energy of residue 215	0.418654
			WN H-bond energy of residue 216	0.392647
			WN H-bond energy of residue 217	0.592253
			WN H-bond energy of residue 218	0.283056
			WN H-bond energy of residue 219	0.306093
			WN H-bond energy of residue 22	0.31858
			WN H-bond energy of residue 220	0.79209
			WN H-bond energy of residue 221	0.342138
			WN H-bond energy of residue 222	0.557606
			WN H-bond energy of residue 223	0.81657
			WN H-bond energy of residue 224	0.489362
			WN H-bond energy of residue 225	0.233255
			WN H-bond energy of residue 226	0.112644
			WN H-bond energy of residue 23	0.456768
			WN H-bond energy of residue 24	0.46432
			WN H-bond energy of residue 25	0.31919
			WN H-bond energy of residue 26	0.729124
			WN H-bond energy of residue 27	0.888573
			WN H-bond energy of residue 28	0.66696
			WN H-bond energy of residue 29	0.887856
			WN H-bond energy of residue 3	0.230866
			WN H-bond energy of residue 30	0.878552
			WN H-bond energy of residue 31	0.858468
			WN H-bond energy of residue 32	0.568448
			WN H-bond energy of residue 33	0.619268
			WN H-bond energy of residue 34	0.754113
			WN H-bond energy of residue 35	0.535282
			WN H-bond energy of residue 36	0.494415
			WN H-bond energy of residue 37	0.387768
			WN H-bond energy of residue 38	0.698302
			WN H-bond energy of residue 39	0.313213
			WN H-bond energy of residue 4	0.967233
			WN H-bond energy of residue 40	0.915511
			WN H-bond energy of residue 41	0.656541
			WN H-bond energy of residue 42	0.858178
			WN H-bond energy of residue 43	0.954915
			WN H-bond energy of residue 44	0.978682
			WN H-bond energy of residue 45	0.320455
			WN H-bond energy of residue 46	0.395857
			WN H-bond energy of residue 47	0.847242
			WN H-bond energy of residue 48	0.948242
			WN H-bond energy of residue 49	0.675101
			WN H-bond energy of residue 5	0.313018
			WN H-bond energy of residue 50	0.770875
			WN H-bond energy of residue 51	0.172353
			WN H-bond energy of residue 52	0.825026
			WN H-bond energy of residue 53	0.841007
			WN H-bond energy of residue 54	0.778262
			WN H-bond energy of residue 55	0.456953
			WN H-bond energy of residue 56	0.921717
			WN H-bond energy of residue 57	0.686482
			WN H-bond energy of residue 58	0.158546
			WN H-bond energy of residue 59	0.800758
			WN H-bond energy of residue 6	0.108881
			WN H-bond energy of residue 60	0.894659
			WN H-bond energy of residue 61	0.833951
			WN H-bond energy of residue 62	0.545632
			WN H-bond energy of residue 63	0.384481
			WN H-bond energy of residue 64	0.487609
			WN H-bond energy of residue 65	0.794789
			WN H-bond energy of residue 66	0.311457
			WN H-bond energy of residue 67	0.308009
			WN H-bond energy of residue 68	0.449996
			WN H-bond energy of residue 69	0.710673
			WN H-bond energy of residue 7	0.57934
			WN H-bond energy of residue 70	0.586197
			WN H-bond energy of residue 71	0.582404
			WN H-bond energy of residue 72	0.275747
			WN H-bond energy of residue 73	0.398629
			WN H-bond energy of residue 74	0.464203
			WN H-bond energy of residue 75	0.530623
			WN H-bond energy of residue 76	0.37941
			WN H-bond energy of residue 77	0.642724
			WN H-bond energy of residue 78	0.614845
			WN H-bond energy of residue 79	0.602598
			WN H-bond energy of residue 8	0.996275
			WN H-bond energy of residue 80	0.209857
			WN H-bond energy of residue 81	-0.0520164
			WN H-bond energy of residue 82	0.504524
			WN H-bond energy of residue 83	0.587637
			WN H-bond energy of residue 84	0.663075
			WN H-bond energy of residue 85	0.303461
			WN H-bond energy of residue 86	0.598401
			WN H-bond energy of residue 87	0.491529
			WN H-bond energy of residue 88	0.577531
			WN H-bond energy of residue 89	0.655122
			WN H-bond energy of residue 9	0.728843
			WN H-bond energy of residue 90	0.156292
			WN H-bond energy of residue 91	0.591214
			WN H-bond energy of residue 92	0.0845102
			WN H-bond energy of residue 93	0.667879
			WN H-bond energy of residue 94	0.49474
			WN H-bond energy of residue 95	0.71318
			WN H-bond energy of residue 96	0.973459
			WN H-bond energy of residue 97	0.48387
			WN H-bond energy of residue 98	0.866246
			WN H-bond energy of residue 99	0.323919
